# Predictive Immunoinformatics Reveal Promising Safety and Anti-Onchocerciasis Protective Immune Response Profiles to Vaccine Candidates (Ov-RAL-2 and Ov-103) in Anticipation of Phase I Clinical Trials

**DOI:** 10.1101/2024.05.06.592733

**Authors:** Derrick Neba Nebangwa, Robert Adamu Shey, Daniel Madulu Shadrack, Cabirou Mounchili Shintouo, Ntang Emmaculate Yaah, Bernis Neneyoh Yengo, Ketura Yaje Gwei, Darling Bih Aubierge Fomekong, Gordon Takop Nchanji, Mary Teke Efeti, Arnaud Azonpi Lemoge, Fidele Ntie-Kang, Stephen Mbigha Ghogomu

## Abstract

Onchocerciasis is a devastating tropical disease that causes severe eye and skin lesions. As global efforts shift from disease control to elimination, prophylactic/therapeutic vaccines have emerged as alternative elimination tools. Notably, *Ov*-RAL-2 and *Ov*-103 antigens have shown great promise in preclinical studies and plans are underway for clinical trials. Here, we predict the immunogenicity and other vaccine-related parameters for both antigens using immunoinformatics, as potential vaccine candidates against onchocerciasis. The analysis reveals that both antigens exhibit a favourable safety profile, making them promising candidates poised for human trials. Importantly, *in silico* immune simulation forecasts heightened antibody production and sustained cellular responses for both vaccine candidates. Indeed, the antigens were predicted to harbour substantial numbers of a wide range of distinct epitopes associated with protective responses against onchocerciasis, as well as the potential for stimulating innate immune TLR-4 receptor recognition with *Ov*-103 exhibiting better structural efficiency and antigenicity with no homology to human proteins compared to *Ov*-RAL-2. Overall, we provide herein valuable insights for advancing the development of *Ov*-103 and RAL-2 vaccine candidates against onchocerciasis in humans.

**Author’s summary:** To address the significant impact of onchocerciasis, a tropical disease commonly known as river blindness, we have employed computational tools to assess the viability of two promising vaccine candidates, namely *Ov*-RAL-2 and *Ov*-103. Existing control strategies alone are insufficient to eliminate the disease. Our study utilises advanced immunoinformatics techniques to systematically evaluate the safety, antigenicity, and immunogenic properties of these antigens as potential vaccine candidates against onchocerciasis prior to human trials. Our analysis revealed that both vaccine candidates demonstrate favourable safety profiles and possess the capability to induce robust antibody responses and cellular immunity. Notably, we identified numerous distinct epitopes present within each vaccine candidate that are associated with protective immunity against onchocerciasis. The abundance of these epitopes suggests that both vaccine candidates have the potential to activate the immune system through diverse humoral and cellular response mechanisms. By providing these valuable insights, our research assists in guiding the development of *Ov*-103 and *Ov*-RAL-2 as effective vaccines against onchocerciasis. Ultimately, our findings contribute to the global endeavour to eliminate this debilitating disease and enhance the quality of life for the millions of affected individuals.
