## Supplemental Data S1 for "Predictive Immunoinformatics Reveal Promising Safety and Anti-Onchocerciasis Protective Immune Response Profiles to Vaccine Candidates (Ov-RAL-2 and Ov-103) in Anticipation of Phase I Clinical Trials"

### Sheet: Linear B-epitope prediction
Table 1: Linear B-lymphocyte epitopes predicted using different servers
	1A					1B						1C
Prediction tool	ABCpred					BCPred						BepiPred 2.0
	Rank	Sequence	Score			Rank	Sequence	Score				Sequence
	1	DLLSEAGDFFTKHFTD	0.86			1	DFTNKENKWEELLKKI	0.981				FAKDEKQLQQSVD
	2	TVGAYCDLLSEAGDFF	0.84			2	FTNKENKWEELLKKIF	0.98				DKMSMLQPLANDMQKTTLG
	3	FRETMSNPKMDFTNKE	0.83			3	LQKLKNSAPTTFATYL	0.976				SQVNSFRETMSNPKMDFTNKENKWEE
	3	GDLISQVNSFRETMSN	0.83			4	QKLKNSAPTTFATYLF	0.967
	3	KLKNSAPTTFATYLFT	0.83			4	KLKNSAPTTFATYLFT	0.967
	4	LATIQDKMSMLQPLAN	0.81			5	LKNSAPTTFATYLFTC	0.963
	5	MSNPKMDFTNKENKWE	0.77			6	KNSAPTTFATYLFTCI	0.957
	6	LITVGAYCDLLSEAGD	0.76			7	NSAPTTFATYLFTCIV	0.926
	7	SFRETMSNPKMDFTNK	0.74			8	SAPTTFATYLFTCIVP	0.912
	8	ETMSNPKMDFTNKENK	0.73			9	APTTFATYLFTCIVPV	0.9
	9	KDLLATIQDKMSMLQP	0.7
	9	YGILLMLITVGAYCDL	0.7
The higher score values of the peptides indicates the higher probability to be predicted for an B-cell epitope

### Sheet: CTL-epitopes
Table 2: Predicted of Cytotoxic T-lymphocyte epitopes
Supertype	Sequence	Score	Rank
A2	YLFTCIVPV	1.5415	1
	LLMLITVGA	1.2336	2
	GLNKVIPLL	1.2221	3
	KIGDLISQV	1.1278	4
	GILLMLITV	1.027	5
	FVTEGLNKV	0.9664	6
	KMSMLQPLA	0.9393	7
	ATYLFTCIV	0.8466	8
	QLQQSVDRV	0.8323	9
	KVIPLLQKL	0.8185	10
	LLATIQDKM	0.7675	11
A3	VIPLLQKLK	0.8552	1
	LISQVNSFR	0.847	2
A24	KYGILLMLI	1.6837	1
	HFTDIKSLF	0.9869	2
	PTTFATYLF	0.8524	3
	LFTCIVPVL	0.8484	4
	DLISQVNSF	0.8151	5
	IVPVLINTL	0.7759	6
B7	APTTFATYL	1.5244	1

### Sheet: IL-4 inducing epitopes
Table 3: Predicted IL-4 inducing epitopes
Rank	Sequence	SVM score	Status
1	KDEKQLQQSVDRVKD	0.64	IL4 inducer
2	DEKQLQQSVDRVKDL	0.62	IL4 inducer
3	SAPTTFATYLFTCIV	0.59	IL4 inducer
4	APTTFATYLFTCIVP	0.59	IL4 inducer
5	NSAPTTFATYLFTCI	0.53	IL4 inducer
6	PTTFATYLFTCIVPV	0.51	IL4 inducer
7	TTFATYLFTCIVPVL	0.49	IL4 inducer
8	KLKNSAPTTFATYLF	0.48	IL4 inducer
9	KNSAPTTFATYLFTC	0.47	IL4 inducer
10	LQKLKNSAPTTFATY	0.46	IL4 inducer
11	LKNSAPTTFATYLFT	0.46	IL4 inducer
12	TFATYLFTCIVPVLI	0.46	IL4 inducer
13	QKLKNSAPTTFATYL	0.44	IL4 inducer
14	FATYLFTCIVPVLIN	0.43	IL4 inducer
15	ATYLFTCIVPVLINT	0.39	IL4 inducer
16	TYLFTCIVPVLINTL	0.39	IL4 inducer
17	AKDEKQLQQSVDRVK	0.37	IL4 inducer
18	FAKDEKQLQQSVDRV	0.36	IL4 inducer
19	IGDLISQVNSFRETM	0.36	IL4 inducer
20	LSEAGDFFTKHFTDI	0.34	IL4 inducer
21	EELLKKIFVTEGLNK	0.34	IL4 inducer
22	ELLKKIFVTEGLNKV	0.34	IL4 inducer
23	LKKIFVTEGLNKVIP	0.34	IL4 inducer
24	LITVGAYCDLLSEAG	0.33	IL4 inducer
25	ITVGAYCDLLSEAGD	0.33	IL4 inducer
26	DLLSEAGDFFTKHFT	0.33	IL4 inducer
27	EKQLQQSVDRVKDLL	0.33	IL4 inducer
28	LLSEAGDFFTKHFTD	0.32	IL4 inducer
29	HFTDIKSLFAKDEKQ	0.32	IL4 inducer
30	FTNKENKWEELLKKI	0.32	IL4 inducer
31	LLKKIFVTEGLNKVI	0.32	IL4 inducer
32	SEAGDFFTKHFTDIK	0.31	IL4 inducer
33	GDFFTKHFTDIKSLF	0.31	IL4 inducer
34	FFTKHFTDIKSLFAK	0.31	IL4 inducer
35	FTKHFTDIKSLFAKD	0.31	IL4 inducer
36	TKHFTDIKSLFAKDE	0.31	IL4 inducer
37	KHFTDIKSLFAKDEK	0.31	IL4 inducer
38	ISQVNSFRETMSNPK	0.31	IL4 inducer
39	TNKENKWEELLKKIF	0.31	IL4 inducer
40	KKIFVTEGLNKVIPL	0.31	IL4 inducer
41	TVGAYCDLLSEAGDF	0.3	IL4 inducer
42	VGAYCDLLSEAGDFF	0.3	IL4 inducer
43	GAYCDLLSEAGDFFT	0.3	IL4 inducer
44	AYCDLLSEAGDFFTK	0.3	IL4 inducer
45	EAGDFFTKHFTDIKS	0.3	IL4 inducer
46	AGDFFTKHFTDIKSL	0.3	IL4 inducer
47	DFFTKHFTDIKSLFA	0.3	IL4 inducer
48	GDLISQVNSFRETMS	0.3	IL4 inducer
49	LISQVNSFRETMSNP	0.3	IL4 inducer
50	NKENKWEELLKKIFV	0.3	IL4 inducer
51	KENKWEELLKKIFVT	0.3	IL4 inducer
52	ENKWEELLKKIFVTE	0.3	IL4 inducer
53	NKWEELLKKIFVTEG	0.3	IL4 inducer
54	CDLLSEAGDFFTKHF	0.29	IL4 inducer
55	KQLQQSVDRVKDLLA	0.29	IL4 inducer
56	MQKTTLGKIGDLISQ	0.29	IL4 inducer
57	DLISQVNSFRETMSN	0.29	IL4 inducer
58	MDFTNKENKWEELLK	0.29	IL4 inducer
59	DFTNKENKWEELLKK	0.29	IL4 inducer
60	LMLITVGAYCDLLSE	0.28	IL4 inducer
61	MLITVGAYCDLLSEA	0.28	IL4 inducer
62	YCDLLSEAGDFFTKH	0.28	IL4 inducer
63	QDKMSMLQPLANDMQ	0.28	IL4 inducer
64	DKMSMLQPLANDMQK	0.28	IL4 inducer
65	KMSMLQPLANDMQKT	0.28	IL4 inducer
66	QPLANDMQKTTLGKI	0.28	IL4 inducer
67	ANDMQKTTLGKIGDL	0.28	IL4 inducer
68	NDMQKTTLGKIGDLI	0.28	IL4 inducer
69	DMQKTTLGKIGDLIS	0.28	IL4 inducer
70	KTTLGKIGDLISQVN	0.28	IL4 inducer
71	VNSFRETMSNPKMDF	0.28	IL4 inducer
72	SNPKMDFTNKENKWE	0.28	IL4 inducer
73	NPKMDFTNKENKWEE	0.28	IL4 inducer
74	PKMDFTNKENKWEEL	0.28	IL4 inducer
75	KMDFTNKENKWEELL	0.28	IL4 inducer
76	KIFVTEGLNKVIPLL	0.28	IL4 inducer
77	YGILLMLITVGAYCD	0.27	IL4 inducer
78	GILLMLITVGAYCDL	0.27	IL4 inducer
79	VDRVKDLLATIQDKM	0.27	IL4 inducer
80	PLANDMQKTTLGKIG	0.27	IL4 inducer
81	LANDMQKTTLGKIGD	0.27	IL4 inducer
82	QKTTLGKIGDLISQV	0.27	IL4 inducer
83	NSFRETMSNPKMDFT	0.27	IL4 inducer
84	FVTEGLNKVIPLLQK	0.27	IL4 inducer
85	MSMLQPLANDMQKTT	0.26	IL4 inducer
86	TTLGKIGDLISQVNS	0.26	IL4 inducer
87	SQVNSFRETMSNPKM	0.26	IL4 inducer
88	QVNSFRETMSNPKMD	0.26	IL4 inducer
89	SFRETMSNPKMDFTN	0.26	IL4 inducer
90	FRETMSNPKMDFTNK	0.26	IL4 inducer
91	RETMSNPKMDFTNKE	0.26	IL4 inducer
92	ETMSNPKMDFTNKEN	0.26	IL4 inducer
93	KWEELLKKIFVTEGL	0.26	IL4 inducer
94	WEELLKKIFVTEGLN	0.26	IL4 inducer
95	IFVTEGLNKVIPLLQ	0.26	IL4 inducer
96	LLMLITVGAYCDLLS	0.25	IL4 inducer
97	SMLQPLANDMQKTTL	0.25	IL4 inducer
98	KIGDLISQVNSFRET	0.25	IL4 inducer
99	MSNPKMDFTNKENKW	0.25	IL4 inducer
100	ILLMLITVGAYCDLL	0.24	IL4 inducer
101	DRVKDLLATIQDKMS	0.24	IL4 inducer
102	RVKDLLATIQDKMSM	0.24	IL4 inducer
103	MLQPLANDMQKTTLG	0.24	IL4 inducer
104	LQPLANDMQKTTLGK	0.24	IL4 inducer
105	TLGKIGDLISQVNSF	0.24	IL4 inducer
106	LGKIGDLISQVNSFR	0.24	IL4 inducer
107	GKIGDLISQVNSFRE	0.24	IL4 inducer
108	MLKYGILLMLITVGA	0.23	IL4 inducer
109	TMSNPKMDFTNKENK	0.23	IL4 inducer
110	YLFTCIVPVLINTLR	0.23	IL4 inducer
111	IQDKMSMLQPLANDM	0.21	IL4 inducer

### Sheet: IFN-gamma inducing epitopes
Table 4: Table 6: Predicted IFN-γ inducing epitopes
Rank	Sequence	Score	Status
1	LKYGILLMLITVGAY	0.537506	IFN-γ inducing
2	MLKYGILLMLITVGA	0.526756	IFN-γ inducing
3	KYGILLMLITVGAYC	0.373276	IFN-γ inducing
4	KTTLGKIGDLISQVN	0.21829	IFN-γ inducing
5	LGKIGDLISQVNSFR	0.208482	IFN-γ inducing
6	SVDRVKDLLATIQDK	0.199216	IFN-γ inducing
7	WEELLKKIFVTEGLN	0.181776	IFN-γ inducing
8	TLGKIGDLISQVNSF	0.177208	IFN-γ inducing
9	YGILLMLITVGAYCD	0.159951	IFN-γ inducing
10	TTLGKIGDLISQVNS	0.154692	IFN-γ inducing
11	QSVDRVKDLLATIQD	0.142455	IFN-γ inducing
12	LQQSVDRVKDLLATI	0.0992407	IFN-γ inducing
13	ILLMLITVGAYCDLL	0.0569235	IFN-γ inducing
14	GILLMLITVGAYCDL	0.0294529	IFN-γ inducing
15	ELLKKIFVTEGLNKV	0.0216045	IFN-γ inducing
16	FVTEGLNKVIPLLQK	0.019465	IFN-γ inducing
17	EELLKKIFVTEGLNK	0.0193431	IFN-γ inducing
18	QKTTLGKIGDLISQV	0.017053	IFN-γ inducing
19	FAKDEKQLQQSVDRV	0.0076203	IFN-γ inducing
20	LLMLITVGAYCDLLS	0.000562671	IFN-γ inducing

### Sheet: IL-17 inducing epitopes
Table 5: Table 6: Predicted IL-17 inducing epitopes
Rank	Sequence	Score	Status
1	GLNKVIPLLQKLKNS	-0.18977	IL-17 inducing
2	EGLNKVIPLLQKLKN	-0.253698	IL-17 inducing
3	TEGLNKVIPLLQKLK	-0.259043	IL-17 inducing
4	LNKVIPLLQKLKNSA	-0.317041	IL-17 inducing
5	DFFTKHFTDIKSLFA	-0.397691	IL-17 inducing
6	LKYGILLMLITVGAY	-0.406891	IL-17 inducing
7	DFTNKENKWEELLKK	-0.40747	IL-17 inducing
8	MDFTNKENKWEELLK	-0.414491	IL-17 inducing
9	FTNKENKWEELLKKI	-0.423369	IL-17 inducing
10	EELLKKIFVTEGLNK	-0.435134	IL-17 inducing
11	FFTKHFTDIKSLFAK	-0.448121	IL-17 inducing
12	TNKENKWEELLKKIF	-0.451983	IL-17 inducing
13	NKVIPLLQKLKNSAP	-0.459819	IL-17 inducing
14	ELLKKIFVTEGLNKV	-0.479966	IL-17 inducing
15	PLLQKLKNSAPTTFA	-0.496741	IL-17 inducing
16	KMDFTNKENKWEELL	-0.49833	IL-17 inducing
17	LLKKIFVTEGLNKVI	-0.499256	IL-17 inducing
18	VTEGLNKVIPLLQKL	-0.500811	IL-17 inducing
19	KVIPLLQKLKNSAPT	-0.511742	IL-17 inducing
20	NKENKWEELLKKIFV	-0.519797	IL-17 inducing
21	MLKYGILLMLITVGA	-0.531148	IL-17 inducing
22	IFVTEGLNKVIPLLQ	-0.536499	IL-17 inducing
23	IPLLQKLKNSAPTTF	-0.537991	IL-17 inducing
24	VIPLLQKLKNSAPTT	-0.542362	IL-17 inducing
25	FTKHFTDIKSLFAKD	-0.546185	IL-17 inducing
26	GDFFTKHFTDIKSLF	-0.549981	IL-17 inducing
27	DIKSLFAKDEKQLQQ	-0.564785	IL-17 inducing
28	WEELLKKIFVTEGLN	-0.565151	IL-17 inducing
29	KQLQQSVDRVKDLLA	-0.569527	IL-17 inducing
30	ILLMLITVGAYCDLL	-0.576024	IL-17 inducing
31	TKHFTDIKSLFAKDE	-0.58957	IL-17 inducing
32	IKSLFAKDEKQLQQS	-0.592417	IL-17 inducing
33	AGDFFTKHFTDIKSL	-0.596608	IL-17 inducing

### Sheet: IL-10 inducing epitopes
Table 6: Predicted IL-10 inducing epitopes
Rank	Sequence	Score	Status
1	ENKWEELLKKIFVTE	0.515	IL10 inducer
2	QDKMSMLQPLANDMQ	0.512	IL10 inducer
3	IQDKMSMLQPLANDM	0.508	IL10 inducer
4	YLFTCIVPVLINTLR	0.488	IL10 inducer
5	NKENKWEELLKKIFV	0.482	IL10 inducer
6	DKMSMLQPLANDMQK	0.482	IL10 inducer
7	ELLKKIFVTEGLNKV	0.478	IL10 inducer
8	LISQVNSFRETMSNP	0.478	IL10 inducer
9	LLATIQDKMSMLQPL	0.477	IL10 inducer
10	KMSMLQPLANDMQKT	0.475	IL10 inducer
11	KMDFTNKENKWEELL	0.47	IL10 inducer
12	LATIQDKMSMLQPLA	0.468	IL10 inducer
13	LFTCIVPVLINTLRE	0.467	IL10 inducer
14	TYLFTCIVPVLINTL	0.467	IL10 inducer
15	TIQDKMSMLQPLAND	0.467	IL10 inducer
16	KENKWEELLKKIFVT	0.463	IL10 inducer
17	LLKKIFVTEGLNKVI	0.458	IL10 inducer
18	SMLQPLANDMQKTTL	0.458	IL10 inducer
19	EELLKKIFVTEGLNK	0.452	IL10 inducer
20	SNPKMDFTNKENKWE	0.452	IL10 inducer
21	MDFTNKENKWEELLK	0.45	IL10 inducer
22	QVNSFRETMSNPKMD	0.45	IL10 inducer
23	WEELLKKIFVTEGLN	0.447	IL10 inducer
24	ATIQDKMSMLQPLAN	0.443	IL10 inducer
25	SQVNSFRETMSNPKM	0.438	IL10 inducer
26	KWEELLKKIFVTEGL	0.437	IL10 inducer
27	NKWEELLKKIFVTEG	0.435	IL10 inducer
28	PKMDFTNKENKWEEL	0.433	IL10 inducer
29	DLISQVNSFRETMSN	0.432	IL10 inducer
30	TNKENKWEELLKKIF	0.427	IL10 inducer
31	FTNKENKWEELLKKI	0.423	IL10 inducer
32	NSFRETMSNPKMDFT	0.423	IL10 inducer
33	MSNPKMDFTNKENKW	0.418	IL10 inducer
34	TMSNPKMDFTNKENK	0.417	IL10 inducer
35	DFTNKENKWEELLKK	0.413	IL10 inducer
36	NPKMDFTNKENKWEE	0.412	IL10 inducer
37	MLQPLANDMQKTTLG	0.408	IL10 inducer
38	ISQVNSFRETMSNPK	0.4	IL10 inducer
39	ATYLFTCIVPVLINT	0.398	IL10 inducer
40	LLMLITVGAYCDLLS	0.398	IL10 inducer
41	ETMSNPKMDFTNKEN	0.397	IL10 inducer
42	MSMLQPLANDMQKTT	0.378	IL10 inducer
43	DLLATIQDKMSMLQP	0.373	IL10 inducer
44	FATYLFTCIVPVLIN	0.372	IL10 inducer
45	GLNKVIPLLQKLKNS	0.367	IL10 inducer
46	ILLMLITVGAYCDLL	0.363	IL10 inducer
47	LNKVIPLLQKLKNSA	0.362	IL10 inducer
48	LQPLANDMQKTTLGK	0.362	IL10 inducer
49	FVTEGLNKVIPLLQK	0.357	IL10 inducer
50	SFRETMSNPKMDFTN	0.357	IL10 inducer
51	DFFTKHFTDIKSLFA	0.357	IL10 inducer
52	KDLLATIQDKMSMLQ	0.355	IL10 inducer
53	IFVTEGLNKVIPLLQ	0.35	IL10 inducer
54	FFTKHFTDIKSLFAK	0.347	IL10 inducer
55	RETMSNPKMDFTNKE	0.345	IL10 inducer
56	FRETMSNPKMDFTNK	0.345	IL10 inducer
57	IGDLISQVNSFRETM	0.345	IL10 inducer
58	LFAKDEKQLQQSVDR	0.345	IL10 inducer
59	KIGDLISQVNSFRET	0.342	IL10 inducer
60	PLANDMQKTTLGKIG	0.338	IL10 inducer
61	SLFAKDEKQLQQSVD	0.33	IL10 inducer
62	IKSLFAKDEKQLQQS	0.33	IL10 inducer
63	QPLANDMQKTTLGKI	0.328	IL10 inducer
64	KSLFAKDEKQLQQSV	0.328	IL10 inducer
65	NKVIPLLQKLKNSAP	0.327	IL10 inducer
66	TFATYLFTCIVPVLI	0.323	IL10 inducer
67	GDLISQVNSFRETMS	0.323	IL10 inducer
68	VDRVKDLLATIQDKM	0.323	IL10 inducer
69	FAKDEKQLQQSVDRV	0.323	IL10 inducer
70	EGLNKVIPLLQKLKN	0.322	IL10 inducer
71	LKKIFVTEGLNKVIP	0.322	IL10 inducer
72	QSVDRVKDLLATIQD	0.318	IL10 inducer
73	SVDRVKDLLATIQDK	0.315	IL10 inducer
74	KIFVTEGLNKVIPLL	0.312	IL10 inducer
75	CDLLSEAGDFFTKHF	0.312	IL10 inducer
76	KDEKQLQQSVDRVKD	0.308	IL10 inducer
77	DLLSEAGDFFTKHFT	0.308	IL10 inducer
78	GDFFTKHFTDIKSLF	0.305	IL10 inducer
79	TEGLNKVIPLLQKLK	0.303	IL10 inducer
80	YCDLLSEAGDFFTKH	0.303	IL10 inducer
81	DRVKDLLATIQDKMS	0.302	IL10 inducer
82	AYCDLLSEAGDFFTK	0.302	IL10 inducer

### Sheet: Immunoglobulin-class prediction
Table 7: Predicted Ig-class inducing epitopes
Sequence	IgG score	IgA score	Status
LKYGILLMLITVGAYCDLLS	0.900 *	-0.183	IgG Epitope
KYGILLMLITVGAYCDLLSE	0.950 *	-0.123	IgG Epitope
DRVKDLLATIQDKMSMLQPL	0.962 *	0.319	IgG Epitope
QDKMSMLQPLANDMQKTTLG	0.927 *	0.516	IgG Epitope
DKMSMLQPLANDMQKTTLGK	1.048 *	0.527	IgG Epitope
KMSMLQPLANDMQKTTLGKI	1.075 *	0.624	IgG Epitope
MSMLQPLANDMQKTTLGKIG	1.119 *	0.943 *	IgG Epitope
SMLQPLANDMQKTTLGKIGD	0.815	0.943 *	IgA Epitope
MLQPLANDMQKTTLGKIGDL	0.752	1.002 *	IgA Epitope
LQPLANDMQKTTLGKIGDLI	0.793	1.182 *	IgA Epitope
QPLANDMQKTTLGKIGDLIS	0.632	1.086 *	IgA Epitope
PLANDMQKTTLGKIGDLISQ	0.706	1.097 *	IgA Epitope
LANDMQKTTLGKIGDLISQV	0.491	1.105 *	IgA Epitope
ANDMQKTTLGKIGDLISQVN	0.647	1.110 *	IgA Epitope
MQKTTLGKIGDLISQVNSFR	0.522	0.980 *	IgA Epitope
QKTTLGKIGDLISQVNSFRE	0.53	0.992 *	IgA Epitope
KTTLGKIGDLISQVNSFRET	0.667	0.968 *	IgA Epitope
TTLGKIGDLISQVNSFRETM	0.846	0.978 *	IgA Epitope
TLGKIGDLISQVNSFRETMS	0.972 *	1.043 *	IgA Epitope
GDLISQVNSFRETMSNPKMD	1.008 *	0.264	IgG Epitope
DLISQVNSFRETMSNPKMDF	1.100 *	0.211	IgG Epitope
LISQVNSFRETMSNPKMDFT	0.941 *	0.238	IgG Epitope
SQVNSFRETMSNPKMDFTNK	0.996 *	0.293	IgG Epitope
QVNSFRETMSNPKMDFTNKE	0.980 *	0.172	IgG Epitope
VNSFRETMSNPKMDFTNKEN	0.983 *	0.046	IgG Epitope
ETMSNPKMDFTNKENKWEEL	0.914 *	0.214	IgG Epitope
TMSNPKMDFTNKENKWEELL	0.901 *	0.143	IgG Epitope
