## Supplemental Data S2 for "Predictive Immunoinformatics Reveal Promising Safety and Anti-Onchocerciasis Protective Immune Response Profiles to Vaccine Candidates (Ov-RAL-2 and Ov-103) in Anticipation of Phase I Clinical Trials"

### Sheet: Linear B-epitope prediction
Table: Linear B-lymphocyte epitopes predicted using different servers
	1A					1B					1C
Prediction tool	ABCpred					BCPred						BepiPred 2.0
	Rank	Sequence	Score			Rank	Sequence	Score				Sequence
	1	PAAKDADARMSAIADS	0.87			1	QRDEREIPPFLEGAPP	1				ENKTDQQTE
	2	QRDEREIPPFLEGAPP	0.86			2	DEREIPPFLEGAPPSV	0.999				DSPHLTTRQKSQQIQA
	3	IQAIMDSLSESVRREI	0.85			3	EIPPFLEGAPPSVIDE	0.999				PQRRQQQQQQQQQQQRDEREIPPF
	4	ADARMSAIADSPHLTT	0.84			4	QQQQQQQQQQQRDERE	0.999				LGGSYKVRFTQFMEEVKKARADYERIHQQAVAR
	5	HQQAVARFSPAAKDAD	0.83			5	QQRDEREIPPFLEGAP	0.999
	6	PFLEGAPPSVIDEFYN	0.82			6	RDEREIPPFLEGAPPS	0.999
	6	ARFSPAAKDADARMSA	0.82			7	EREIPPFLEGAPPSVI	0.998
	7	AFINRLGGSYKVRFTQ	0.79			8	IPPFLEGAPPSVIDEF	0.998
	8	SPAAKDADARMSAIAD	0.75			9	PPFLEGAPPSVIDEFY	0.998
	9	DVEAFINRLGGSYKVR	0.74			10	QQQQQQQQQQRDEREI	0.998
	9	AVARFSPAAKDADARM	0.74			11	REIPPFLEGAPPSVID	0.998
	10	RMSAIADSPHLTTRQK	0.73			12	QQQQQQQQQRDEREIP	0.997
	11	FLEGAPPSVIDEFYNL	0.72			13	QQQRDEREIPPFLEGA	0.996
	11	QQQQQQQQQRDEREIP	0.72			14	RQQQQQQQQQQQRDER	0.995
	11	MSAIADSPHLTTRQKS	0.72			15	QQQQQQQQRDEREIPP	0.994
	12	EEVKKARADYERIHQQ	0.71			16	LLKTDENKTDQQTEAD	0.993
	12	RIHQQAVARFSPAAKD	0.71			17	LKTDENKTDQQTEADV	0.992
	13	RFTQFMEEVKKARADY	0.7			18	QQQQQQQRDEREIPPF	0.992
	13	APPSVIDEFYNLLKTD	0.7			19	QQQQQRDEREIPPFLE	0.992
						20	QQQQQQRDEREIPPFL	0.99
						21	QQQQRDEREIPPFLEG	0.99
						22	PFLEGAPPSVIDEFYN	0.988
						23	RRQQQQQQQQQQQRDE	0.986
						24	YNLLKTDENKTDQQTE	0.982
						25	KTDENKTDQQTEADVE	0.98
						26	NLLKTDENKTDQQTEA	0.98
						27	AAIPQRRQQQQQQQQQ	0.979
						28	AIPQRRQQQQQQQQQQ	0.977
						29	IPQRRQQQQQQQQQQQ	0.973
						30	EFYNLLKTDENKTDQQ	0.968
						31	ADSPHLTTRQKSQQIQ	0.966
						32	FLEGAPPSVIDEFYNL	0.966
						33	FYNLLKTDENKTDQQT	0.962
						34	PQRRQQQQQQQQQQQR	0.96
						35	QRRQQQQQQQQQQQRD	0.955
						36	DSPHLTTRQKSQQIQA	0.95
						37	SPHLTTRQKSQQIQAI	0.949
						38	VAAIPQRRQQQQQQQQ	0.947
						39	DEFYNLLKTDENKTDQ	0.944
						40	TDENKTDQQTEADVEA	0.937
						41	PHLTTRQKSQQIQAIM	0.932
						42	IADSPHLTTRQKSQQI	0.931
						43	LTTRQKSQQIQAIMDS	0.929
						44	TTRQKSQQIQAIMDSL	0.917
The higher score values of the peptides indicates the higher probability to be predicted for an B-cell epitope

### Sheet: CTL-epitopes
Table 2: Predicted of Cytotoxic T-lymphocyte epitopes
Supertype	Sequence	Score	Rank
A2	IMDSLSESV	1.2668	1
	ILLTIGLLV	1.2622	2
	FLEGAPPSV	1.2046	3
	SVIDEFYNL	1.0972	4
	FVILLTIGL	1.0353	5
	VIDEFYNLL	0.9997	6
	LLTIGLLVV	0.861	7
A3	RIHQQAVAR	1.0364	1
	VARFSPAAK	1.0091	2
	VVAAIPQRR	0.9989	3
	FINRLGGSY	0.9101	4
	RLGGSYKVR	0.8711	5
A24	SYKVRFTQF	1.8821	1
	IHQQAVARF	0.8147	2
B7	APPSVIDEF	0.8016	1

### Sheet: IL-4 inducing epitopes
Table 3: Predicted IL-4 inducing epitopes
Rank	Sequence	SVM score	Status
1	MKFVILLTIGLLVVA	0.3	IL4 inducer
2	KFVILLTIGLLVVAA	0.3	IL4 inducer
3	AAIPQRRQQQQQQQQ	0.21	IL4 inducer
4	AIPQRRQQQQQQQQQ	0.25	IL4 inducer
5	IPQRRQQQQQQQQQQ	0.27	IL4 inducer
6	PQRRQQQQQQQQQQQ	0.27	IL4 inducer
7	QRRQQQQQQQQQQQR	0.28	IL4 inducer
8	RRQQQQQQQQQQQRD	0.27	IL4 inducer
9	RQQQQQQQQQQQRDE	0.27	IL4 inducer
10	QQQQQQQQQQQRDER	0.27	IL4 inducer
11	QQQQQQQQQQRDERE	0.27	IL4 inducer
12	QQQQQQQQQRDEREI	0.26	IL4 inducer
13	QQQQQQQQRDEREIP	0.25	IL4 inducer
14	QQQQQQQRDEREIPP	0.22	IL4 inducer
15	PFLEGAPPSVIDEFY	0.29	IL4 inducer
16	FLEGAPPSVIDEFYN	0.3	IL4 inducer
17	LEGAPPSVIDEFYNL	0.29	IL4 inducer
18	PSVIDEFYNLLKTDE	0.2	IL4 inducer
19	VIDEFYNLLKTDENK	0.29	IL4 inducer
20	IDEFYNLLKTDENKT	0.29	IL4 inducer
21	DEFYNLLKTDENKTD	0.26	IL4 inducer
22	EFYNLLKTDENKTDQ	0.25	IL4 inducer
23	FYNLLKTDENKTDQQ	0.2	IL4 inducer
24	LKTDENKTDQQTEAD	0.22	IL4 inducer
25	DENKTDQQTEADVEA	0.23	IL4 inducer
26	ENKTDQQTEADVEAF	0.23	IL4 inducer
27	NKTDQQTEADVEAFI	0.27	IL4 inducer
28	TQFMEEVKKARADYE	0.29	IL4 inducer
29	QFMEEVKKARADYER	0.41	IL4 inducer
30	FMEEVKKARADYERI	0.47	IL4 inducer
31	MEEVKKARADYERIH	0.42	IL4 inducer
32	EEVKKARADYERIHQ	0.42	IL4 inducer
33	EVKKARADYERIHQQ	0.4	IL4 inducer
34	VKKARADYERIHQQA	0.45	IL4 inducer
35	KKARADYERIHQQAV	0.45	IL4 inducer
36	KARADYERIHQQAVA	0.44	IL4 inducer
37	ARADYERIHQQAVAR	0.4	IL4 inducer
38	RADYERIHQQAVARF	0.42	IL4 inducer
39	ADYERIHQQAVARFS	0.42	IL4 inducer
40	DYERIHQQAVARFSP	0.41	IL4 inducer
41	YERIHQQAVARFSPA	0.43	IL4 inducer
42	ERIHQQAVARFSPAA	0.4	IL4 inducer
43	RIHQQAVARFSPAAK	0.29	IL4 inducer
44	IHQQAVARFSPAAKD	0.22	IL4 inducer
45	HLTTRQKSQQIQAIM	0.21	IL4 inducer
46	LTTRQKSQQIQAIMD	0.27	IL4 inducer
47	TTRQKSQQIQAIMDS	0.33	IL4 inducer
48	TRQKSQQIQAIMDSL	0.26	IL4 inducer
49	RQKSQQIQAIMDSLS	0.27	IL4 inducer
50	QKSQQIQAIMDSLSE	0.27	IL4 inducer
51	KSQQIQAIMDSLSES	0.33	IL4 inducer
52	SQQIQAIMDSLSESV	0.35	IL4 inducer
53	QQIQAIMDSLSESVR	0.31	IL4 inducer
54	QIQAIMDSLSESVRR	0.25	IL4 inducer

### Sheet: IFN-gamma inducing epitopes
Table 4: Predicted IFN-γ inducing epitopes
Rank	Sequence	Score	Status
1	QRRQQQQQQQQQQQR	1.51758	IFN-γ inducing
2	QQQQQQQQQQQRDER	1.5102	IFN-γ inducing
3	RQQQQQQQQQQQRDE	1.50602	IFN-γ inducing
4	RRQQQQQQQQQQQRD	1.5052	IFN-γ inducing
5	PQRRQQQQQQQQQQQ	1.49367	IFN-γ inducing
6	QQQQQQQQQQRDERE	1.47113	IFN-γ inducing
7	IPQRRQQQQQQQQQQ	1.44575	IFN-γ inducing
8	QQQQQQQQQRDEREI	1.40004	IFN-γ inducing
9	AIPQRRQQQQQQQQQ	1.34507	IFN-γ inducing
10	QQQQQQQQRDEREIP	1.3244	IFN-γ inducing
11	AAIPQRRQQQQQQQQ	1.2128	IFN-γ inducing
12	QQQQQQQRDEREIPP	1.12537	IFN-γ inducing
13	VAAIPQRRQQQQQQQ	1.03878	IFN-γ inducing
14	KFVILLTIGLLVVAA	1.00001	IFN-γ inducing
15	QQQQQQRDEREIPPF	0.926657	IFN-γ inducing
16	FVILLTIGLLVVAAI	0.854212	IFN-γ inducing
17	VILLTIGLLVVAAIP	0.841688	IFN-γ inducing
18	MKFVILLTIGLLVVA	0.828213	IFN-γ inducing
19	VVAAIPQRRQQQQQQ	0.82562	IFN-γ inducing
20	LLTIGLLVVAAIPQR	0.637234	IFN-γ inducing
21	QQQQQRDEREIPPFL	0.619033	IFN-γ inducing
22	ILLTIGLLVVAAIPQ	0.563637	IFN-γ inducing
23	LVVAAIPQRRQQQQQ	0.524822	IFN-γ inducing
24	REIPPFLEGAPPSVI	0.444132	IFN-γ inducing
25	QQQQRDEREIPPFLE	0.401606	IFN-γ inducing
26	EIPPFLEGAPPSVID	0.31114	IFN-γ inducing
27	PPFLEGAPPSVIDEF	0.304249	IFN-γ inducing
28	GLLVVAAIPQRRQQQ	0.278432	IFN-γ inducing
29	LTIGLLVVAAIPQRR	0.278428	IFN-γ inducing
30	EREIPPFLEGAPPSV	0.277234	IFN-γ inducing
31	LLVVAAIPQRRQQQQ	0.27351	IFN-γ inducing
32	QQQRDEREIPPFLEG	0.246874	IFN-γ inducing
33	PFLEGAPPSVIDEFY	0.204254	IFN-γ inducing
34	QQTEADVEAFINRLG	0.193059	IFN-γ inducing
35	QTEADVEAFINRLGG	0.18528	IFN-γ inducing
36	EAFINRLGGSYKVRF	0.173898	IFN-γ inducing
37	TDQQTEADVEAFINR	0.154496	IFN-γ inducing
38	TEADVEAFINRLGGS	0.143319	IFN-γ inducing
39	DEREIPPFLEGAPPS	0.139687	IFN-γ inducing
40	IPPFLEGAPPSVIDE	0.133678	IFN-γ inducing
41	KARADYERIHQQAVA	0.132774	IFN-γ inducing
42	PAAKDADARMSAIAD	0.12768	IFN-γ inducing
43	KKARADYERIHQQAV	0.119624	IFN-γ inducing
44	KTDQQTEADVEAFIN	0.116848	IFN-γ inducing
45	DQQTEADVEAFINRL	0.106439	IFN-γ inducing
46	ARADYERIHQQAVAR	0.10427	IFN-γ inducing
47	VARFSPAAKDADARM	0.096528	IFN-γ inducing
48	QQRDEREIPPFLEGA	0.0919757	IFN-γ inducing
49	VEAFINRLGGSYKVR	0.0785152	IFN-γ inducing
50	AAKDADARMSAIADS	0.0725034	IFN-γ inducing
51	IGLLVVAAIPQRRQQ	0.0702447	IFN-γ inducing
52	EADVEAFINRLGGSY	0.0700952	IFN-γ inducing
53	SPAAKDADARMSAIA	0.0625988	IFN-γ inducing
54	QRDEREIPPFLEGAP	0.0444206	IFN-γ inducing
55	TIGLLVVAAIPQRRQ	0.0438258	IFN-γ inducing
56	LGGSYKVRFTQFMEE	0.0300562	IFN-γ inducing
57	NKTDQQTEADVEAFI	0.0296718	IFN-γ inducing
58	LLKTDENKTDQQTEA	0.0281161	IFN-γ inducing

### Sheet: IL-17 inducing epitopes
Table 5: Predicted IL-17 inducing epitopes
Rank	Sequence	Score	Status
1	SLSESVRREIINALS	-0.52771	IL-17 inducing
2	DSLSESVRREIINAL	-0.555267	IL-17 inducing
3	ILLTIGLLVVAAIPQ	-0.579668	IL-17 inducing

### Sheet: IL-10 inducing epitopes
Table 6: Predicted IL-10 inducing epitopes
Rank	Sequence	Score	Status
1	MKFVILLTIGLLVVA	0.382	IL10 inducer
2	KFVILLTIGLLVVAA	0.367	IL10 inducer
3	FVILLTIGLLVVAAI	0.36	IL10 inducer
4	VILLTIGLLVVAAIP	0.347	IL10 inducer
5	ILLTIGLLVVAAIPQ	0.34	IL10 inducer
6	LLTIGLLVVAAIPQR	0.338	IL10 inducer
7	AIPQRRQQQQQQQQQ	0.303	IL10 inducer
8	PQRRQQQQQQQQQQQ	0.443	IL10 inducer
9	QRRQQQQQQQQQQQR	0.467	IL10 inducer
10	RRQQQQQQQQQQQRD	0.502	IL10 inducer
11	RQQQQQQQQQQQRDE	0.465	IL10 inducer
12	QQQQQQQQQQQRDER	0.55	IL10 inducer
13	QQQQQQQQQQRDERE	0.58	IL10 inducer
14	QQQQQQQQQRDEREI	0.545	IL10 inducer
15	QQQQQQQQRDEREIP	0.415	IL10 inducer
16	QQQQQQQRDEREIPP	0.328	IL10 inducer
17	QQQQQQRDEREIPPF	0.322	IL10 inducer
18	QQQQQRDEREIPPFL	0.327	IL10 inducer
19	QQQQRDEREIPPFLE	0.358	IL10 inducer
20	QQQRDEREIPPFLEG	0.325	IL10 inducer
21	QRDEREIPPFLEGAP	0.3	IL10 inducer
22	APPSVIDEFYNLLKT	0.358	IL10 inducer
23	PPSVIDEFYNLLKTD	0.327	IL10 inducer
24	PSVIDEFYNLLKTDE	0.382	IL10 inducer
25	SVIDEFYNLLKTDEN	0.435	IL10 inducer
26	VIDEFYNLLKTDENK	0.417	IL10 inducer
27	IDEFYNLLKTDENKT	0.428	IL10 inducer
28	LLKTDENKTDQQTEA	0.447	IL10 inducer
29	VEAFINRLGGSYKVR	0.302	IL10 inducer
30	EAFINRLGGSYKVRF	0.368	IL10 inducer
31	AFINRLGGSYKVRFT	0.362	IL10 inducer
32	FINRLGGSYKVRFTQ	0.44	IL10 inducer
33	INRLGGSYKVRFTQF	0.418	IL10 inducer
34	NRLGGSYKVRFTQFM	0.432	IL10 inducer
35	RLGGSYKVRFTQFME	0.458	IL10 inducer
36	LGGSYKVRFTQFMEE	0.397	IL10 inducer
37	GGSYKVRFTQFMEEV	0.373	IL10 inducer
38	GSYKVRFTQFMEEVK	0.315	IL10 inducer
39	SYKVRFTQFMEEVKK	0.343	IL10 inducer
40	YKVRFTQFMEEVKKA	0.33	IL10 inducer
41	KVRFTQFMEEVKKAR	0.355	IL10 inducer
42	VRFTQFMEEVKKARA	0.397	IL10 inducer
43	RFTQFMEEVKKARAD	0.323	IL10 inducer
44	KKARADYERIHQQAV	0.375	IL10 inducer
45	KARADYERIHQQAVA	0.307	IL10 inducer
46	ARADYERIHQQAVAR	0.325	IL10 inducer
47	RADYERIHQQAVARF	0.387	IL10 inducer
48	ADYERIHQQAVARFS	0.39	IL10 inducer
49	DYERIHQQAVARFSP	0.472	IL10 inducer
50	YERIHQQAVARFSPA	0.452	IL10 inducer
51	ERIHQQAVARFSPAA	0.412	IL10 inducer
52	RIHQQAVARFSPAAK	0.332	IL10 inducer
53	IHQQAVARFSPAAKD	0.342	IL10 inducer
54	HQQAVARFSPAAKDA	0.308	IL10 inducer
55	VARFSPAAKDADARM	0.318	IL10 inducer
56	ARFSPAAKDADARMS	0.345	IL10 inducer
57	RFSPAAKDADARMSA	0.345	IL10 inducer
58	DADARMSAIADSPHL	0.317	IL10 inducer
59	ARMSAIADSPHLTTR	0.323	IL10 inducer
60	RMSAIADSPHLTTRQ	0.362	IL10 inducer
61	SAIADSPHLTTRQKS	0.335	IL10 inducer
62	AIADSPHLTTRQKSQ	0.372	IL10 inducer
63	IADSPHLTTRQKSQQ	0.372	IL10 inducer
64	ADSPHLTTRQKSQQI	0.39	IL10 inducer
65	DSPHLTTRQKSQQIQ	0.458	IL10 inducer
66	SPHLTTRQKSQQIQA	0.423	IL10 inducer
67	PHLTTRQKSQQIQAI	0.425	IL10 inducer
68	HLTTRQKSQQIQAIM	0.425	IL10 inducer
69	LTTRQKSQQIQAIMD	0.455	IL10 inducer
70	TTRQKSQQIQAIMDS	0.545	IL10 inducer
71	TRQKSQQIQAIMDSL	0.55	IL10 inducer
72	RQKSQQIQAIMDSLS	0.535	IL10 inducer
73	QKSQQIQAIMDSLSE	0.493	IL10 inducer
74	KSQQIQAIMDSLSES	0.487	IL10 inducer
75	SQQIQAIMDSLSESV	0.533	IL10 inducer
76	QQIQAIMDSLSESVR	0.505	IL10 inducer
77	QIQAIMDSLSESVRR	0.502	IL10 inducer
78	IQAIMDSLSESVRRE	0.483	IL10 inducer
79	QAIMDSLSESVRREI	0.462	IL10 inducer
80	AIMDSLSESVRREII	0.473	IL10 inducer
81	IMDSLSESVRREIIN	0.465	IL10 inducer
82	MDSLSESVRREIINA	0.415	IL10 inducer
83	DSLSESVRREIINAL	0.353	IL10 inducer
84	SLSESVRREIINALS	0.342	IL10 inducer
85	LSESVRREIINALSP	0.348	IL10 inducer
86	SESVRREIINALSPQ	0.328	IL10 inducer
87	ESVRREIINALSPQE	0.365	IL10 inducer

### Sheet: Immunoglobulin-class prediction
Table 7: Predicted Ig-class inducing epitopes
Sequence	IgG score	IgA score	Status
TQFMEEVKKARADYERIHQQ	0.992 *	0.231	IgG Epitope
FMEEVKKARADYERIHQQAV	0.944 *	0.134	IgG Epitope
DARMSAIADSPHLTTRQKSQ	0.944 *	-0.441	IgG Epitope
ARMSAIADSPHLTTRQKSQQ	0.989 *	-0.347	IgG Epitope
